# A system-level gene regulatory network model for *Plasmodium falciparum*

**DOI:** 10.1101/2020.08.10.235317

**Authors:** ML Neal, L Wei, E Peterson, ML Arrieta-Ortiz, SA Danziger, NS Baliga, A Kaushansky, JD Aitchison

## Abstract

Many of the gene regulatory processes of *Plasmodium falciparum*, the deadliest malaria parasite, remain poorly understood. To develop a comprehensive guide for exploring this organism’s gene regulatory network, we generated a system-level model of *Plasmodium falciparum* gene regulation using a well-validated, machine-learning approach for predicting interactions between transcription regulators and their targets. The resulting network accurately predicts expression levels of transcriptionally coherent gene regulatory programs in independent transcriptomic data sets from parasites collected by different research groups in diverse laboratory and field settings. Thus, our results indicate that our gene regulatory model has predictive power and utility as a hypothesis-generating tool for illuminating clinically relevant gene regulatory mechanisms within *Plasmodium falciparum*. Using the set of regulatory programs we identified, we also investigated correlates of artemisinin resistance based on gene expression coherence. We report that resistance is associated with incoherent expression across many regulatory programs, including those controlling genes associated with erythrocyte-host engagement. These results suggest that parasite populations with reduced artemisinin sensitivity are more transcriptionally heterogenous. This pattern is consistent with a model where the parasite utilizes bet-hedging strategies to diversify the population, rendering a subpopulation more able to navigate drug treatment.
