## Supplementary material for "A system-level gene regulatory network model for *Plasmodium falciparum*": Table S1

### Sheet: GenesLinkedWithArt
GeneID	OccurencesInArtSensBiclusters	GeneName	GeneDescription	EnrichmentPval	EnrichmentPval.FDR
PF3D7_0711700	58	VAR	erythrocyte membrane protein 1, PfEMP1	6.54695e-60	2.58735e-56
PF3D7_0412400	52	VAR	erythrocyte membrane protein 1, PfEMP1	7.15287e-51	2.8261e-47
PF3D7_0421300	49	VAR	erythrocyte membrane protein 1, PfEMP1	1.57529e-46	6.22239e-43
PF3D7_0712000	48	VAR	erythrocyte membrane protein 1, PfEMP1	4.15036e-45	1.63898e-41
PF3D7_0712600	48	VAR	erythrocyte membrane protein 1, PfEMP1	4.15036e-45	1.63898e-41
PF3D7_0420700	47	VAR	erythrocyte membrane protein 1, PfEMP1	1.05958e-43	4.18218e-40
PF3D7_0712900	47	VAR	erythrocyte membrane protein 1, PfEMP1	1.05958e-43	4.18218e-40
PF3D7_0420900	46	VAR	erythrocyte membrane protein 1, PfEMP1	2.62035e-42	1.03373e-38
PF3D7_1300100	46	VAR	erythrocyte membrane protein 1, PfEMP1	2.62035e-42	1.03373e-38
PF3D7_1219300	45	VAR	erythrocyte membrane protein 1, PfEMP1	6.27484e-41	2.47417e-37
PF3D7_1240400	45	VAR	erythrocyte membrane protein 1, PfEMP1	6.27484e-41	2.47417e-37
PF3D7_1240600	45	VAR	erythrocyte membrane protein 1, PfEMP1	6.27484e-41	2.47417e-37
PF3D7_0712800	44	VAR	erythrocyte membrane protein 1, PfEMP1	1.45445e-39	5.73052e-36
PF3D7_0412700	43	VAR	erythrocyte membrane protein 1, PfEMP1	3.26189e-38	1.28486e-34
PF3D7_1240900	43	VAR	erythrocyte membrane protein 1, PfEMP1	3.26189e-38	1.28486e-34
PF3D7_0412900	42	VAR	erythrocyte membrane protein 1, PfEMP1	7.0751e-37	2.78547e-33
PF3D7_0632800	42	VAR	erythrocyte membrane protein 1, PfEMP1	7.0751e-37	2.78547e-33
PF3D7_0800300	40	VAR	erythrocyte membrane protein 1, PfEMP1	3.00559e-34	1.1827e-30
PF3D7_0100100	36	VAR	erythrocyte membrane protein 1, PfEMP1	3.55397e-29	1.39813e-25
PF3D7_0809100	36	VAR	erythrocyte membrane protein 1, PfEMP1	3.55397e-29	1.39813e-25
PF3D7_0712300	34	VAR	erythrocyte membrane protein 1, PfEMP1	9.799e-27	3.85297e-23
PF3D7_0937400	34	RIF	rifin	9.799e-27	3.85297e-23
PF3D7_0632500	31	VAR	erythrocyte membrane protein 1, PfEMP1	3.35058e-23	1.31678e-19
PF3D7_0500300	29	NA	NA	6.19916e-21	2.43565e-17
PF3D7_0833500	27	VAR	erythrocyte membrane protein 1, PfEMP1	9.65169e-19	3.79119e-15
PF3D7_1000100	27	VAR	erythrocyte membrane protein 1, PfEMP1	9.65169e-19	3.79119e-15
PF3D7_0600900	26	NA	NA	1.12569e-17	4.41947e-14
PF3D7_0808600	26	VAR	erythrocyte membrane protein 1, PfEMP1	1.12569e-17	4.41947e-14
PF3D7_1040800	26	RIF	rifin	1.12569e-17	4.41947e-14
PF3D7_1149800	26	RIF	rifin	1.12569e-17	4.41947e-14
PF3D7_0300500	25	RIF	rifin	1.25305e-16	4.91444e-13
PF3D7_1040400	25	RIF	rifin	1.25305e-16	4.91444e-13
PF3D7_1240300	25	VAR	erythrocyte membrane protein 1, PfEMP1	1.25305e-16	4.91444e-13
PF3D7_0200600	23	RIF	rifin	1.34218e-14	5.26001e-11
PF3D7_0300100	23	VAR	erythrocyte membrane protein 1, PfEMP1	1.34218e-14	5.26001e-11
PF3D7_1000300	23	RIF	rifin	1.34218e-14	5.26001e-11
PF3D7_0600200	22	VAR	erythrocyte membrane protein 1, PfEMP1	1.28753e-13	5.04198e-10
PF3D7_1479800	22	RIF	rifin	1.28753e-13	5.04198e-10
PF3D7_0401000	21	RIF	rifin	1.17145e-12	4.58505e-09
PF3D7_0600800	21	NA	NA	1.17145e-12	4.58505e-09
PF3D7_1100100	21	VAR	erythrocyte membrane protein 1, PfEMP1	1.17145e-12	4.58505e-09
PF3D7_0712400	20	VAR	erythrocyte membrane protein 1, PfEMP1	1.00895e-11	3.94599e-08
PF3D7_0808800	20	RIF	rifin	1.00895e-11	3.94599e-08
PF3D7_0832500	20	RIF	rifin	1.00895e-11	3.94599e-08
PF3D7_0937800	20	VAR	erythrocyte membrane protein 1, PfEMP1	1.00895e-11	3.94599e-08
PF3D7_1010800	20	PF3D7_1010800	50S ribosomal protein L22, mitochondrial, putative	1.00895e-11	3.94599e-08
PF3D7_1040000	20	RIF	rifin	1.00895e-11	3.94599e-08
PF3D7_1219400	20	VAR	erythrocyte membrane protein 1 (PfEMP1), pseudogene	1.00895e-11	3.94599e-08
PF3D7_1254000	20	RIF	rifin	1.00895e-11	3.94599e-08
PF3D7_1255000	19	RIF	rifin	8.20876e-11	3.20388e-07
PF3D7_1400500	19	RIF	rifin	8.20876e-11	3.20388e-07
PF3D7_0222700	18	RIF	rifin	6.29421e-10	2.45537e-06
PF3D7_1040600	18	RIF	rifin	6.29421e-10	2.45537e-06
PF3D7_0632300	17	RIF	rifin	4.53677e-09	1.76889e-05
PF3D7_0709200	17	GLP3	glutaredoxin-like protein	4.53677e-09	1.76889e-05
PF3D7_1200100	17	VAR	erythrocyte membrane protein 1, PfEMP1	4.53677e-09	1.76889e-05
PF3D7_1373500	17	VAR	erythrocyte membrane protein 1, PfEMP1	4.53677e-09	1.76889e-05
PF3D7_1400800	17	RIF	rifin	4.53677e-09	1.76889e-05
PF3D7_1426400	17	NA	NA	4.53677e-09	1.76889e-05
PF3D7_0101000	16	RIF	rifin	3.06519e-08	0.000119328
PF3D7_0222400	16	NA	NA	3.06519e-08	0.000119328
PF3D7_0222500	16	RIF	rifin	3.06519e-08	0.000119328
PF3D7_0324900	16	VAR	erythrocyte membrane protein 1, PfEMP1	3.06519e-08	0.000119328
PF3D7_0712500	16	NA	NA	3.06519e-08	0.000119328
PF3D7_1040100	16	RIF	rifin	3.06519e-08	0.000119328
PF3D7_1254500	16	RIF	rifin	3.06519e-08	0.000119328
PF3D7_1346900	16	NA	NA	3.06519e-08	0.000119328
PF3D7_0317600	15	RPS11	40S ribosomal protein S11, putative	1.93507e-07	0.000751773
PF3D7_0500500	15	RIF	rifin	1.93507e-07	0.000751773
PF3D7_0524600	15	PF3D7_0524600	50S ribosomal protein L12, apicoplast, putative	1.93507e-07	0.000751773
PF3D7_0824300	15	Obg2	GTP-binding protein Obg2, putative	1.93507e-07	0.000751773
PF3D7_1003500	15	PF3D7_1003500	40S ribosomal protein S20e, putative	1.93507e-07	0.000751773
PF3D7_1101400	15	NA	NA	1.93507e-07	0.000751773
PF3D7_1234600	15	TOC75	protein TOC75, putative	1.93507e-07	0.000751773
PF3D7_1239200	15	ApiAP2	AP2 domain transcription factor, putative	1.93507e-07	0.000751773
PF3D7_1241700	15	RFC4	replication factor C subunit 4, putative	1.93507e-07	0.000751773
PF3D7_1339000	15	PF3D7_1339000	conserved Plasmodium protein, unknown function	1.93507e-07	0.000751773
PF3D7_1478300	15	NA	NA	1.93507e-07	0.000751773
PF3D7_0108000	14	PF3D7_0108000	proteasome subunit beta type-3, putative	1.13742e-06	0.00440635
PF3D7_0223500	14	VAR	erythrocyte membrane protein 1, PfEMP1	1.13742e-06	0.00440635
PF3D7_0404900	14	P41	6-cysteine protein	1.13742e-06	0.00440635
PF3D7_0832800	14	NA	NA	1.13742e-06	0.00440635
PF3D7_0937300	14	RIF	rifin	1.13742e-06	0.00440635
PF3D7_1300600	14	RIF	rifin	1.13742e-06	0.00440635
PF3D7_1306700	14	PF3D7_1306700	conserved Plasmodium protein, unknown function	1.13742e-06	0.00440635
PF3D7_1331300	14	SEC11	signal peptidase complex catalytic subunit SEC11	1.13742e-06	0.00440635
PF3D7_1331800	14	PF3D7_1331800	60S ribosomal protein L23, putative	1.13742e-06	0.00440635
PF3D7_1353800	14	PF3D7_1353800	proteasome subunit alpha type-4, putative	1.13742e-06	0.00440635
PF3D7_1369100	14	NA	NA	1.13742e-06	0.00440635
PF3D7_1408600	14	PF3D7_1408600	40S ribosomal protein S8e, putative	1.13742e-06	0.00440635
PF3D7_1417800	14	MCM2	DNA replication licensing factor MCM2	1.13742e-06	0.00440635
PF3D7_1429200	14	ApiAP2	AP2 domain transcription factor AP2-O3, putative	1.13742e-06	0.00440635
PF3D7_1476700	14	PF3D7_1476700	lysophospholipase, putative	1.13742e-06	0.00440635
PF3D7_1477200	14	PF3D7_1477200	Plasmodium exported protein (hyp15), unknown function	1.13742e-06	0.00440635
PF3D7_0207200	13	IscA1	iron-sulfur assembly protein, putative	6.2e-06	0.0239196
PF3D7_0311300	13	NA	NA	6.2e-06	0.0239196
PF3D7_0519300	13	COX10	protoheme IX farnesyltransferase, putative	6.2e-06	0.0239196
PF3D7_0522100	13	NA	NA	6.2e-06	0.0239196
PF3D7_0621800	13	PF3D7_0621800	nascent polypeptide-associated complex subunit alpha, putative	6.2e-06	0.0239196
PF3D7_0732700	13	RIF	rifin	6.2e-06	0.0239196
PF3D7_0900300	13	NA	NA	6.2e-06	0.0239196
PF3D7_0905300	13	PF3D7_0905300	dynein heavy chain, putative	6.2e-06	0.0239196
PF3D7_0919500	13	MFS3	major facilitator superfamily domain-containing protein, putative	6.2e-06	0.0239196
PF3D7_1023100	13	PF3D7_1023100	dynein heavy chain, putative	6.2e-06	0.0239196
PF3D7_1027900	13	DHHC10	palmitoyltransferase DHHC10, putative	6.2e-06	0.0239196
PF3D7_1105400	13	RPS4	40S ribosomal protein S4, putative	6.2e-06	0.0239196
PF3D7_1126200	13	RPS18	40S ribosomal protein S18, putative	6.2e-06	0.0239196
PF3D7_1218100	13	PF3D7_1218100	conserved Plasmodium protein, unknown function	6.2e-06	0.0239196
PF3D7_1227600	13	NA	NA	6.2e-06	0.0239196
PF3D7_1301000	13	NA	NA	6.2e-06	0.0239196
PF3D7_1455000	13	PPM3	protein phosphatase PPM3, putative	6.2e-06	0.0239196
